# Exploring the Impact of Various Treatments on Gene Expression in Olive (*Olea europaea* L.) Drupes Affected by *Phytophthora oleae*: Insights from RNA sequencing-based transcriptome analysis

**DOI:** 10.1101/2024.07.08.602446

**Authors:** Sebastiano Conti Taguali, Mario Riolo, Federico La Spada, Giuseppe Dionisio, Santa Olga Cacciola

## Abstract

*Phytophthora oleae* is a pathogen recently reported to cause fruit rot on olive orchards in Italy and root rot in a natural wild-olive forest in Spain. RNAseq analysis was conducted to gain insight into the molecular mechanisms that trigger a plant defense response upon the inoculation of drupes with *P. oleae* and the pre-treatment with the antagonistic yeast *Candida oleophila* or with culture filtrates of the antagonistic filamentous fungus *Trichoderma atroviride*. Both treatments were applied to the olive drupe 24 h before the inoculation with the pathogen. Although no full resistance was observed, the virulence of *P. oleae* was reduced when the drupes were co-inoculated with the yeast or treated with culture filtrates of *Trichoderma*. Severity of *Phytophthora* rots in olive drupes was assessed at 24, 72, and 168 hours post pathogen inoculation (hpi) and rated based on an empirical scale. The most effective in reducing the disease severity of *P. oleae* infection on olive fruit was the treatment with *T. atroviride* filtrate (56% reduction), followed by *C. oleophila* (52%). Results showed that 2,466, 1,883, and 1,757 genes were differentially expressed in response to *P. oleae*, to the binary pathosystem *C. oleophila* and *P. oleae*, and *T. atroviride* and *P. oleae*, respectively, as compared to wound. Differential RNAseq by DESeq2, performed at 72 hours post-inoculation, and qPCR validation, at 24, 72, and 168 hpi, of the top differentially expressed genes defined a new pattern of plant defense mechanisms involving both PAMP and ETI immunity, with production of ROS and PRs.
