## Supplementary material for "Exploring the Impact of Various Treatments on Gene Expression in Olive (*Olea europaea* L.) Drupes Affected by *Phytophthora oleae*: Insights from RNA sequencing-based transcriptome analysis": Supplementary Table_13 - PCR primer used in this study.xlsx

### Sheet: Sheet1
Olea europaea related qPCR primers
primers names	LOC, nucleotiple accession	description
	LOC111371391, XM_022993342.1	tubulin alpha-3 chain [Olea europaea var. sylvestris]
tub_fw	ATGAGAGAAATTATAAGTGTTCATATAGGTC
tub_rev	TTAATAGTCTTCACCTTCATCTTCATCA
	LOC111388413, XM_023013103.1	pathogenesis-related protein STH-2-like [Olea europaea var. sylvestris]
PR-10_fw	TGAGGGAGATGCACTTGGTGAC
PR-10_rev	CATAGTATGTTCCTGGGCTGCTTTA
	LOC111374777, XM_022997515.1	Receptor-like protein kinase FERONIA [Olea europaea var. sylvestris]
FER_fw	CAGCACAGTGGTGAAGGGTAGTTT
FER_rev	GCCCTTCTTATAGCAATGTTGAGC
	LOC111403728, XM_023032336.1	tetraspanin-8-like [Olea europaea var. sylvestris]
TET_fw	CAATGACCCTAATGCTTTGTGC
TET_rev	GTTGTCCTCCCGATTGTTTCT
Phytophthora oleae related pPCR primers
primers names	AUGUSTUS_gene_id (Trinity mRNA de_novo name)
	g8215.t2 (TRINITY_DN6095_c0_g1_i1)	Tubulin beta chain
PO_TUB_fw	GGTAACTCGACCGCCATCC
PO_TUB_rev	GAACTCGCCCTCCTCCTCTG
	g723.t1 (TRINITY_DN5906_c2_g5_i1)	Crinkler (CRN)
PO_CRN_fw	CACTTGCGGATGTAGAAGGACTG
PO_CRN_rev	TGTCTTCCGACAGGATGGAGTAA
	g8411.t1 and g8407.t1 (TRINITY_DN10417_c32_g1_i1)	INF-1 elicitin
PO_INF-1_fw	GCTCAACCCTCCTGACTGCG
PO_INF-1_rev	GGGCAGCATCAGCCAGAAC
	g17483.t1 (TRINITY_DN258_c0_g1_i1)	Elicitin
PO_ELI_fw	CTTTGGACCTGTCGGAGTGC
PO_ELI_rev	GACGCACTGGTGTCGTTTCC
	g24837.t1 (TRINITY_DN8100_c0_g1_i1)	RxLR effector candidate protein
PO_RxLR_fw	CTGTGGGCAGAAGATAGTCGG
PO_RxLR_fw	GCGGTCGGAACAAGTCATTTA
